# Genome-wide screening of circadian and non-circadian impact of Neat1 genetic deletion

**DOI:** 10.1101/2021.01.06.425556

**Authors:** Audrey Jacq, Denis Becquet, Maria-Montserrat Bello-Goutierrez, Bénédicte Boyer, Séverine Guillen, Jean-Louis Franc, Anne-Marie François-Bellan

## Abstract

The functions of the long non-coding RNA, Nuclear enriched abundant transcript 1 (Neat1), are poorly understood. Neat1 is required for the formation of paraspeckles, but its respective paraspeckle-dependent or independent functions are unknown. Several studies including ours reported that Neat1 is involved in the regulation of circadian rhythms. We characterized the impact of Neat1 genetic deletion in a rat pituitary cell line. The mRNAs whose circadian expression pattern or expression level is regulated by Neat1 were identified after high-throughput RNA sequencing of the circadian transcriptome of wild-type cells compared to cells in which Neat1 was deleted by CRISPR/Cas9. The numerous RNAs affected by Neat1 deletion were found to be circadian or non-circadian, targets or non-targets of paraspeckles, and to be associated with many key biological processes showing that Neat1, interacting or independently of the circadian system, could play crucial roles in key physiological functions through diverse mechanisms.
