## Supplemental Table 1 for "Genome-wide screening of circadian and non-circadian impact of Neat1 genetic deletion"

### Sheet: Feuil1
CRISPR-Cas9
	sgRNA - Fwd	sgRNA - Rev
Neat1-5'	CACCGGGCACTTGTACCGTCCAGG	AAACCCTGGACGGTACAAGTGCCC
Neat1-3'	CACCGTGCTTTAAACCCCGAGCAG	AAACCTGCTCGGGGTTTAAAGCAC
qPCR primers
	Fwd	Rev
Aurka	GTGTCTCTAGGCCTGTCAAGTCCACT	TGACCTGCGACAGGTTTCTGTGC
Ccnb1	TGGGGGAACGGCTGTTAGTGTT	TTCGTGTTCCTAGTGACCCTGAGC
Fdft1	GCAGCCACAAGGATGGAGTTCG	AAGTCTTCAAGCTGTTGCTGAGCG
Malat1	GAAGGCGTGTACTGCTATGCTGTT	TCTCCTGAGGTGACTGTGAACCAA
Mtnd4	TTCTCCTAAAGCTAGGGGGTTATGGGA	TTGGCGTAGGCAGATTGAGCTAGT
Mvk	TGCTGGTGTCTGCTCCAGGGAA	TGCGGTCGCAGCACGAGAAATG
Neat1	AAGGCACGAGTTAGCCGCAAAT	TGTGCACAGTCAGACCTGTCATTC
Neat1-2	GCCTGCTTTCAGCTGTTGGTTT	TCTGGACAGCAACTGAGCAATACG
Nos1	AGACCTCGATGGCAAATCGCACAA	CTGCCGTTCTTGGTGGGAGACTG
Rplp0	CTTCCCACTGGCTGAAAAGGTCAA	AAGAGACCGAATCCCATGTCCTCA
