## Supplemental Table 5 for "Genome-wide screening of circadian and non-circadian impact of Neat1 genetic deletion"

### Sheet: Unique in WT
Analysis Type:	PANTHER Overrepresentation Test (Released 20200728)
Annotation Version and Release Date:	GO Ontology database DOI: 10.5281/zenodo.4081749 Released 2020-10-09
Analyzed List:	Client Text Box Input (Rattus norvegicus)
Reference List:	Backgroud-50counts.txt (Rattus norvegicus)	There are duplicate IDs in the file. The unique set of IDs will be used.
Test Type:	FISHER
Correction:	FDR
GO biological process complete	Backgroud-50counts.txt - REFLIST (12255)	Client Text Box Input (126)	Client Text Box Input (expected)	Client Text Box Input (over/under)	Client Text Box Input (fold Enrichment)	Client Text Box Input (raw P-value)	Client Text Box Input (FDR)
electron transport coupled proton transport (GO:0015990)	5	4	.05	+	77.81	1.24E-06	1.98E-03
energy coupled proton transmembrane transport, against electrochemical gradient (GO:0015988)	7	4	.07	+	55.58	3.19E-06	4.17E-03
ATP synthesis coupled electron transport (GO:0042773)	51	8	.52	+	15.26	1.32E-07	3.79E-04
oxidative phosphorylation (GO:0006119)	76	10	.78	+	12.80	1.53E-08	7.33E-05
response to copper ion (GO:0046688)	39	5	.40	+	12.47	7.97E-05	4.24E-02
ATP generation from ADP (GO:0006757)	40	5	.41	+	12.16	8.89E-05	4.26E-02
glycolytic process (GO:0006096)	40	5	.41	+	12.16	8.89E-05	4.12E-02
respiratory electron transport chain (GO:0022904)	66	8	.68	+	11.79	7.90E-07	1.42E-03
ATP metabolic process (GO:0046034)	150	16	1.54	+	10.37	1.05E-11	1.51E-07
proton transmembrane transport (GO:1902600)	89	8	.92	+	8.74	6.24E-06	6.40E-03
cellular respiration (GO:0045333)	109	9	1.12	+	8.03	3.09E-06	4.44E-03
electron transport chain (GO:0022900)	99	8	1.02	+	7.86	1.29E-05	1.09E-02
energy derivation by oxidation of organic compounds (GO:0015980)	150	11	1.54	+	7.13	7.16E-07	1.47E-03
generation of precursor metabolites and energy (GO:0006091)	264	19	2.71	+	7.00	6.41E-11	4.60E-07
response to temperature stimulus (GO:0009266)	144	9	1.48	+	6.08	2.55E-05	1.75E-02
response to oxygen levels (GO:0070482)	311	14	3.20	+	4.38	5.43E-06	5.99E-03
response to oxidative stress (GO:0006979)	351	14	3.61	+	3.88	2.02E-05	1.61E-02
response to peptide (GO:1901652)	402	14	4.13	+	3.39	8.39E-05	4.30E-02
oxidation-reduction process (GO:0055114)	646	21	6.64	+	3.16	3.42E-06	4.09E-03
response to inorganic substance (GO:0010035)	501	16	5.15	+	3.11	6.91E-05	3.81E-02
response to abiotic stimulus (GO:0009628)	925	28	9.51	+	2.94	2.43E-07	5.80E-04
response to organic cyclic compound (GO:0014070)	789	23	8.11	+	2.84	6.46E-06	6.18E-03
response to organonitrogen compound (GO:0010243)	858	23	8.82	+	2.61	2.42E-05	1.74E-02
phosphorylation (GO:0016310)	843	22	8.67	+	2.54	5.54E-05	3.31E-02
response to nitrogen compound (GO:1901698)	908	23	9.34	+	2.46	5.73E-05	3.29E-02
response to oxygen-containing compound (GO:1901700)	1252	30	12.87	+	2.33	1.06E-05	9.54E-03
phosphate-containing compound metabolic process (GO:0006796)	1434	32	14.74	+	2.17	2.10E-05	1.59E-02
response to stress (GO:0006950)	2124	47	21.84	+	2.15	1.02E-07	3.68E-04
phosphorus metabolic process (GO:0006793)	1452	32	14.93	+	2.14	4.01E-05	2.50E-02
response to external stimulus (GO:0009605)	1378	30	14.17	+	2.12	9.28E-05	4.16E-02
response to organic substance (GO:0010033)	1981	38	20.37	+	1.87	8.68E-05	4.30E-02
response to chemical (GO:0042221)	2586	47	26.59	+	1.77	3.91E-05	2.55E-02

### Sheet: With different pattern WT-KO
Analysis Type:	PANTHER Overrepresentation Test (Released 20190711)
Annotation Version and Release Date:	GO Ontology database Released 2019-12-09
Analyzed List:	Client Text Box Input (Rattus norvegicus)
Reference List:	Backgroud-50counts.txt (Rattus norvegicus)	There are duplicate IDs in the file. The unique set of IDs will be used.
Test Type:	FISHER
Correction:	FDR
GO biological process complete	Backgroud-50counts.txt - REFLIST (12347)	Client Text Box Input (369)	Client Text Box Input (expected)	Client Text Box Input (over/under)	Client Text Box Input (fold Enrichment)	Client Text Box Input (raw P-value)	Client Text Box Input (FDR)
actomyosin contractile ring organization (GO:0044837)	5	4	.15	+	26.77	7.83E-05	5.14E-02
actomyosin contractile ring assembly (GO:0000915)	5	4	.15	+	26.77	7.83E-05	4.92E-02
assembly of actomyosin apparatus involved in cytokinesis (GO:0000912)	5	4	.15	+	26.77	7.83E-05	4.71E-02
cholesterol biosynthetic process (GO:0006695)	24	7	.72	+	9.76	2.36E-05	2.62E-02
secondary alcohol biosynthetic process (GO:1902653)	26	7	.78	+	9.01	3.64E-05	3.29E-02
regulation of interleukin-1 secretion (GO:0050704)	27	7	.81	+	8.67	4.47E-05	3.80E-02
regulation of meiotic cell cycle (GO:0051445)	45	11	1.34	+	8.18	4.88E-07	2.35E-03
regulation of interleukin-1 production (GO:0032652)	50	9	1.49	+	6.02	4.61E-05	3.70E-02
secondary alcohol metabolic process (GO:1902652)	79	14	2.36	+	5.93	4.35E-07	3.14E-03
cholesterol metabolic process (GO:0008203)	69	12	2.06	+	5.82	3.47E-06	7.16E-03
sterol metabolic process (GO:0016125)	77	12	2.30	+	5.21	9.46E-06	1.24E-02
female gamete generation (GO:0007292)	86	13	2.57	+	5.06	5.43E-06	9.80E-03
regulation of chromosome segregation (GO:0051983)	94	12	2.81	+	4.27	5.63E-05	4.07E-02
mitotic nuclear division (GO:0140014)	132	15	3.94	+	3.80	2.39E-05	2.46E-02
steroid metabolic process (GO:0008202)	124	14	3.71	+	3.78	4.74E-05	3.61E-02
response to estradiol (GO:0032355)	152	17	4.54	+	3.74	8.34E-06	1.20E-02
nuclear division (GO:0000280)	224	23	6.69	+	3.44	8.43E-07	3.04E-03
cell division (GO:0051301)	289	28	8.64	+	3.24	1.60E-07	2.32E-03
organelle fission (GO:0048285)	252	24	7.53	+	3.19	1.66E-06	4.81E-03
mitotic cell cycle process (GO:1903047)	416	29	12.43	+	2.33	6.48E-05	4.46E-02
mitotic cell cycle (GO:0000278)	488	33	14.58	+	2.26	2.41E-05	2.32E-02
response to lipid (GO:0033993)	679	43	20.29	+	2.12	6.19E-06	9.93E-03
response to drug (GO:0042493)	834	49	24.92	+	1.97	9.89E-06	1.19E-02
regulation of transferase activity (GO:0051338)	682	40	20.38	+	1.96	8.15E-05	4.71E-02
response to oxygen-containing compound (GO:1901700)	1236	67	36.94	+	1.81	2.98E-06	7.18E-03

### Sheet: Unique in KO
Analysis Type:	PANTHER Overrepresentation Test (Released 20190711)
Annotation Version and Release Date:	GO Ontology database Released 2019-12-09
Analyzed List:	Client Text Box Input (Rattus norvegicus)
Reference List:	Backgroud-50counts.txt (Rattus norvegicus)	There are duplicate IDs in the file. The unique set of IDs will be used.
Test Type:	FISHER
Correction:	FDR
GO biological process complete	Backgroud-50counts.txt - REFLIST (12347)	Client Text Box Input (313)	Client Text Box Input (expected)	Client Text Box Input (over/under)	Client Text Box Input (fold Enrichment)	Client Text Box Input (raw P-value)	Client Text Box Input (FDR)
cholesterol biosynthetic process (GO:0006695)	24	8	.61	+	13.15	8.01E-07	2.89E-03
secondary alcohol biosynthetic process (GO:1902653)	26	8	.66	+	12.14	1.32E-06	3.83E-03
sterol biosynthetic process (GO:0016126)	31	9	.79	+	11.45	4.29E-07	3.10E-03
cholesterol metabolic process (GO:0008203)	69	12	1.75	+	6.86	6.49E-07	3.13E-03
steroid biosynthetic process (GO:0006694)	57	9	1.44	+	6.23	3.30E-05	3.97E-02
sterol metabolic process (GO:0016125)	77	12	1.95	+	6.15	1.83E-06	3.77E-03
secondary alcohol metabolic process (GO:1902652)	79	12	2.00	+	5.99	2.32E-06	4.20E-03
alcohol biosynthetic process (GO:0046165)	78	11	1.98	+	5.56	1.16E-05	1.68E-02
organic hydroxy compound biosynthetic process (GO:1901617)	107	14	2.71	+	5.16	1.67E-06	4.02E-03
steroid metabolic process (GO:0008202)	124	13	3.14	+	4.14	3.44E-05	3.55E-02
small molecule biosynthetic process (GO:0044283)	326	27	8.26	+	3.27	1.94E-07	2.80E-03
lipid biosynthetic process (GO:0008610)	291	22	7.38	+	2.98	1.06E-05	1.71E-02
G protein-coupled receptor signaling pathway (GO:0007186)	315	22	7.99	+	2.76	3.34E-05	3.71E-02
response to organic cyclic compound (GO:0014070)	796	41	20.18	+	2.03	2.48E-05	3.26E-02
