## Supplemental Table 6 for "Genome-wide screening of circadian and non-circadian impact of Neat1 genetic deletion"

### Sheet: Down-regulated genes
Analysis Type:	PANTHER Overrepresentation Test (Released 20200728)
Annotation Version and Release Date:	PANTHER version 15.0 Released 2020-02-14
Analyzed List:	Client Text Box Input (Rattus norvegicus)	There are duplicate IDs in the file. The unique set of IDs will be used.
Reference List:	Backgroud-50counts.txt (Rattus norvegicus)	There are duplicate IDs in the file. The unique set of IDs will be used.
Test Type:	FISHER
Correction:	FDR
PANTHER GO-Slim Biological Process	Backgroud-50counts.txt - REFLIST (12347)	Client Text Box Input (958)	Client Text Box Input (expected)	Client Text Box Input (over/under)	Client Text Box Input (fold Enrichment)	Client Text Box Input (raw P-value)	Client Text Box Input (FDR)
leukocyte mediated immunity (GO:0002443)	22	12	1.71	+	7.03	2.25E-06	4.57E-03
T cell mediated immunity (GO:0002456)	19	11	1.47	+	7.46	3.89E-06	3.95E-03
lymphocyte mediated immunity (GO:0002449)	19	11	1.47	+	7.46	3.89E-06	2.63E-03
regulation of immune response (GO:0050776)	45	16	3.49	+	4.58	4.27E-06	2.17E-03
positive regulation of adaptive immune response (GO:0002821)	21	11	1.63	+	6.75	8.04E-06	3.26E-03
adaptive immune response (GO:0002250)	26	12	2.02	+	5.95	8.50E-06	2.88E-03
positive regulation of immune response (GO:0050778)	43	15	3.34	+	4.50	1.02E-05	2.97E-03
adaptive immune response based on somatic recombination of immune receptors built from immunoglobulin superfamily domains (GO:0002460)	22	11	1.71	+	6.44	1.13E-05	2.86E-03
positive regulation of immune system process (GO:0002684)	54	16	4.19	+	3.82	2.83E-05	6.38E-03
immune effector process (GO:0002252)	37	13	2.87	+	4.53	3.73E-05	7.58E-03
immune response (GO:0006955)	80	19	6.21	+	3.06	7.03E-05	1.30E-02
regulation of immune system process (GO:0002682)	63	16	4.89	+	3.27	1.33E-04	2.26E-02

### Sheet: Up-regulated genes
Analysis Type:	PANTHER Overrepresentation Test (Released 20200728)
Annotation Version and Release Date:	PANTHER version 15.0 Released 2020-02-14
Analyzed List:	Client Text Box Input (Rattus norvegicus)	There are duplicate IDs in the file. The unique set of IDs will be used.
Reference List:	Backgroud-50counts.txt (Rattus norvegicus)	There are duplicate IDs in the file. The unique set of IDs will be used.
Test Type:	FISHER
Correction:	FDR
PANTHER GO-Slim Biological Process	Backgroud-50counts.txt - REFLIST (12347)	Client Text Box Input (1023)	Client Text Box Input (expected)	Client Text Box Input (over/under)	Client Text Box Input (fold Enrichment)	Client Text Box Input (raw P-value)	Client Text Box Input (FDR)
positive regulation of nucleic acid-templated transcription (GO:1903508)	277	50	22.95	+	2.18	2.34E-06	4.74E-03
positive regulation of transcription, DNA-templated (GO:0045893)	277	50	22.95	+	2.18	2.34E-06	2.37E-03
positive regulation of RNA biosynthetic process (GO:1902680)	277	50	22.95	+	2.18	2.34E-06	1.58E-03
positive regulation of RNA metabolic process (GO:0051254)	291	51	24.11	+	2.12	3.99E-06	2.02E-03
positive regulation of transcription by RNA polymerase II (GO:0045944)	216	41	17.90	+	2.29	7.24E-06	2.94E-03
positive regulation of nucleobase-containing compound metabolic process (GO:0045935)	303	51	25.10	+	2.03	1.01E-05	3.43E-03
positive regulation of macromolecule biosynthetic process (GO:0010557)	296	50	24.52	+	2.04	1.25E-05	3.62E-03
positive regulation of gene expression (GO:0010628)	312	51	25.85	+	1.97	2.10E-05	5.32E-03
positive regulation of cellular biosynthetic process (GO:0031328)	301	50	24.94	+	2.00	2.31E-05	5.21E-03
positive regulation of biosynthetic process (GO:0009891)	302	50	25.02	+	2.00	2.36E-05	4.80E-03
regulation of RNA metabolic process (GO:0051252)	767	99	63.55	+	1.56	3.93E-05	7.25E-03
regulation of transcription, DNA-templated (GO:0006355)	691	91	57.25	+	1.59	5.24E-05	8.87E-03
regulation of nucleic acid-templated transcription (GO:1903506)	691	91	57.25	+	1.59	5.24E-05	8.19E-03
regulation of RNA biosynthetic process (GO:2001141)	691	91	57.25	+	1.59	5.24E-05	7.60E-03
developmental process (GO:0032502)	563	77	46.65	+	1.65	6.62E-05	8.96E-03
multicellular organismal process (GO:0032501)	503	70	41.68	+	1.68	7.70E-05	9.77E-03
regulation of nucleobase-containing compound metabolic process (GO:0019219)	801	100	66.37	+	1.51	1.22E-04	1.46E-02
RNA biosynthetic process (GO:0032774)	735	93	60.90	+	1.53	1.47E-04	1.66E-02
ncRNA processing (GO:0034470)	200	3	16.57	-	.18	1.52E-04	1.63E-02
regulation of gene expression (GO:0010468)	894	109	74.07	+	1.47	1.56E-04	1.58E-02
multicellular organism development (GO:0007275)	385	56	31.90	+	1.76	1.66E-04	1.60E-02
nucleic acid-templated transcription (GO:0097659)	729	92	60.40	+	1.52	1.81E-04	1.67E-02
transcription, DNA-templated (GO:0006351)	729	92	60.40	+	1.52	1.81E-04	1.60E-02
DNA metabolic process (GO:0006259)	266	6	22.04	-	.27	1.83E-04	1.54E-02
regulation of transcription by RNA polymerase II (GO:0006357)	477	65	39.52	+	1.64	2.62E-04	2.13E-02
regulation of trans-synaptic signaling (GO:0099177)	38	12	3.15	+	3.81	3.01E-04	2.35E-02
modulation of chemical synaptic transmission (GO:0050804)	38	12	3.15	+	3.81	3.01E-04	2.26E-02
biological regulation (GO:0065007)	2599	265	215.34	+	1.23	3.55E-04	2.58E-02
anatomical structure development (GO:0048856)	498	66	41.26	+	1.60	4.72E-04	3.30E-02
regulation of cellular macromolecule biosynthetic process (GO:2000112)	777	94	64.38	+	1.46	5.82E-04	3.94E-02
regulation of macromolecule biosynthetic process (GO:0010556)	780	94	64.63	+	1.45	6.05E-04	3.96E-02
regulation of biosynthetic process (GO:0009889)	790	95	65.45	+	1.45	6.42E-04	4.07E-02
nervous system development (GO:0007399)	252	39	20.88	+	1.87	7.12E-04	4.38E-02
regulation of cellular biosynthetic process (GO:0031326)	788	94	65.29	+	1.44	8.15E-04	4.87E-02
transcription by RNA polymerase II (GO:0006366)	501	65	41.51	+	1.57	8.80E-04	5.11E-02
DNA repair (GO:0006281)	174	3	14.42	-	.21	8.84E-04	4.99E-02
